# Integration of in situ hybridization and scRNA-seq data provides a 2D topographical map of the developing retina across species

**DOI:** 10.64898/2026.01.04.697548

**Authors:** Heer N. V. Joisher, ChangHee Lee, Chaitra Prabhakara, Isabella van der Weide, Yichen Si, Nicholas Lonfat, Constance Cepko

**Affiliations:** Department of Genetics, Blavatnik Institute, Harvard Medical School, United States; Department of Ophthalmology, Harvard Medical School, United States; Howard Hughes Medical Institute, United States; Somite Therapeutics, Boston, Massachusetts, United States; Broad Institute of MIT and Harvard, Cambridge, Massachusetts, United State; City Therapeutics, Boston, Massachusetts, United States

## Abstract

Precise regional patterning is fundamental to tissue organization, yet the spatial logic that governs it remains poorly defined for many tissues. In the vertebrate retina, molecular domains along the dorsoventral and nasotemporal axes provide positional cues for regional specializations such as the high-acuity area (HAA). We combined multiplexed in situ hybridization data with single-cell transcriptomic data to create quantitative two-dimensional maps of developing retinal cells. In the developing chicken retina, this approach resolved sharp expression boundaries of genes involved in patterning, and revealed novel candidates enriched in the anlagen of the HAA. Comparative analysis of chicken, mouse, and human data demonstrated conserved axis-based programs, but distinct fine-scale organization consistent with presence/absence of an HAA. Here, we show that spatial reconstruction from scRNA-seq data, anchored by experimental benchmarks, enables comparative 2D topographic mapping of gene expression across species and provides a generalizable strategy to investigate the spatial logic of molecular organization in developing tissues.

**GRAPHICAL ABSTRACT:** 

**HIGHLIGHTS:**

- Quantification of multiplexed RNA-FISH signals generated reproducible spatial expression maps in the developing chicken retina.
- Resolution of relative boundaries for early patterning genes revealed nested expression domains marking the boundaries of the developing HAA.
- RNA-FISH experimental data using genes with axis-specific expression allowed the generation of DV and NT scores which enabled the localization of each cell in a scRNA-seq dataset onto a 2D topographical map of the developing retina.
- 2D topographic maps derived from scRNA-seq data revealed novel HAA-enriched genes in the developing chicken retina.
- Cross-species comparisons showed conserved DV/NT programs but divergent fine-scale organization in retinal development.
- *Cyp26c1* expression pattern was validated in human retina correlating with the location of the future HAA.
