## Supplemental Table 2 for "Integration of in situ hybridization and scRNA-seq data provides a 2D topographical map of the developing retina across species"

### Sheet: Supplementary Table 2
gene	area	meanExp	pval	adj_pval	f_statistic	df1	df2	lfc
PANX3	HAA	0.000210325	0.000221042	0.0259422	18.4453	1	25.6639	10
IBSP	DVcentral	0.000447545	1.11033e-05	0.00759315	30.5134	1	24.0006	10
FGB	DVcentral	0.000248308	2.7838e-14	3.29983e-10	254.773	1	24.0006	10
MT1B	DVcentral	6.05221e-05	2.36827e-05	0.0125319	27.2739	1	24.0006	10
FAM3D	NTcentral	0.00356023	1.32947e-06	0.00429793	40.421	1	24.3567	10
SCEL	NTcentral	0.00260033	1.45734e-06	0.00431871	39.9449	1	24.3567	10
KRT16	NTcentral	0.00255709	4.45975e-06	0.00991207	34.4284	1	24.3567	10
FGFBP1	NTcentral	0.00848606	1.01527e-06	0.00361039	41.8401	1	24.3567	10
KRT6A	NTcentral	0.00141571	4.31026e-06	0.00991207	34.589	1	24.3567	10
SERPINB5	NTcentral	0.0102858	1.45608e-07	0.000862997	53.0539	1	24.3567	10
CEACAM6	NTcentral	0.0032698	1.76032e-05	0.0250395	28.3235	1	24.3567	10
AP001207.3	NTcentral	0.00258036	5.40744e-06	0.010683	33.5288	1	24.3567	10
FGB	NTcentral	0.000248308	1.0334e-09	9.18714e-06	91.2495	1	24.3567	10
SERPINA6	NTcentral	0.000431659	9.69931e-07	0.00361039	42.0837	1	24.3567	10
AFP	NTcentral	0.00140401	2.44651e-14	4.35001e-10	251.362	1	24.3567	8.26502
APOA2	NTcentral	0.00279906	1.06175e-19	3.77569e-15	733.901	1	24.3567	8.09364
SERPINA6	DVcentral	0.000431659	1.89772e-10	6.74848e-07	110.141	1	24.0006	7.84718
AFP	DVcentral	0.00140401	7.76874e-18	1.38132e-13	526.4	1	24.0006	6.73797
ALDH1A3	Ventral	0.0856529	2.04051e-17	7.25627e-13	476.54	1	24.1665	5.90883
APOA2	DVcentral	0.00279906	1.1318e-20	4.02479e-16	923.85	1	24.0006	5.86793
SAA1	Nasal	0.00141568	2.60243e-05	0.00405898	25.972	1	26.0168	5.46475
VAX1	Ventral	0.00867835	1.16183e-10	6.88599e-07	114.778	1	24.1665	5.46467
ALDH1A1	Dorsal	0.289715	6.33708e-15	5.63382e-11	292.907	1	23.9254	5.34442
SPRR2A	Ventral	0.00113516	2.1518e-05	0.0133886	27.5856	1	24.1665	4.50677
EPHA3	Temporal	0.0697941	2.38495e-12	2.12028e-08	171.108	1	23.763	4.35256
ICAM4	DVcentral	0.00752731	0.000194361	0.0437336	19.2997	1	24.0006	3.92633
AC015712.2	Ventral	0.00490392	1.95721e-06	0.00217501	38.6143	1	24.1665	3.91122
TBX5	Dorsal	0.0453776	2.0921e-13	1.48794e-09	212.853	1	23.9254	3.78389
CALB1	Ventral	0.0764176	1.44453e-11	1.28423e-07	140.74	1	24.1665	3.77611
AC080011.1	Temporal	0.000650816	7.98409e-05	0.0258111	22.5834	1	23.763	3.6836
FOXD1	Temporal	0.163955	4.41123e-12	2.61446e-08	161.33	1	23.763	3.64931
HMOX1	DVcentral	0.0381585	0.000176333	0.0407707	19.6375	1	24.0006	3.42053
AC015522.1	Nasal	0.00232071	0.000300662	0.026233	17.3756	1	26.0168	3.41549
FOXG1	Nasal	0.034773	1.75742e-12	1.04159e-08	155.551	1	26.0168	3.37369
TBX3	Dorsal	0.0414974	2.92365e-12	1.48525e-08	166.211	1	23.9254	3.26271
TBX5-AS1	Dorsal	0.0104824	1.83444e-06	0.0023298	39.1737	1	23.9254	3.25122
CHRDL1	Ventral	0.0546594	6.30696e-09	2.24282e-05	75.9874	1	24.1665	3.24761
TFEC	Ventral	0.00265947	2.16997e-05	0.0133886	27.5507	1	24.1665	3.2272
KRT19	NTcentral	0.10859	1.47904e-05	0.022561	29.0593	1	24.3567	3.21327
KRT3	Dorsal	0.00620181	2.97943e-05	0.0173691	26.3693	1	23.9254	3.18589
EFNB2	Dorsal	0.276964	2.71837e-15	3.22226e-11	316.063	1	23.9254	2.72569
CCK	Ventral	0.0559538	5.6309e-07	0.000770156	45.2833	1	24.1665	2.65743
TMEM132B	Ventral	0.0141135	2.87019e-06	0.00283519	36.7007	1	24.1665	2.57978
MSX2	Dorsal	0.00749623	5.54368e-05	0.0266404	23.9084	1	23.9254	2.57293
BMPR1B	Ventral	0.115404	2.29714e-09	1.02111e-05	84.617	1	24.1665	2.52499
CLEC4F	Ventral	0.0239979	6.77263e-07	0.000892006	44.2507	1	24.1665	2.52312
ANXA1	NTcentral	0.0820304	8.72616e-06	0.0155155	31.3562	1	24.3567	2.50494
LEMD1	Ventral	0.0145499	2.95466e-06	0.00283975	36.5582	1	24.1665	2.47662
PDE11A	Nasal	0.0205977	1.5716e-07	8.46785e-05	50.2593	1	26.0168	2.40415
IFI44L	Ventral	0.00550009	5.49302e-05	0.0275123	23.8457	1	24.1665	2.40109
HBA1	DVcentral	0.478672	1.56401e-05	0.00958924	29.0224	1	24.0006	2.34838
HBA1	NTcentral	0.478672	5.23373e-06	0.010683	33.6802	1	24.3567	2.29441
ETNPPL	Ventral	0.00717088	6.91519e-05	0.0332312	22.9716	1	24.1665	2.26887
LRRK1	Ventral	0.0169337	4.58212e-06	0.004058	34.4444	1	24.1665	2.25824
HMX1	Nasal	0.521148	2.82424e-17	3.34776e-13	396.812	1	26.0168	2.23882
WFDC1	Nasal	0.0687199	1.24909e-09	2.96125e-06	84.0293	1	26.0168	2.23163
VSTM2A	Ventral	0.0183749	3.65423e-05	0.019992	25.4357	1	24.1665	2.21722
HBA2	NTcentral	0.6272	9.97907e-07	0.00361039	41.932	1	24.3567	2.19907
HBA2	DVcentral	0.6272	0.00015641	0.0385446	20.0574	1	24.0006	2.17697
HBG2	NTcentral	0.679032	2.72516e-06	0.00745456	36.7947	1	24.3567	2.17601
PAX2	Ventral	0.0246746	2.22469e-05	0.0134088	27.4475	1	24.1665	2.1671
ADAMTS9-AS1	Nasal	0.0222958	1.27752e-07	7.44754e-05	51.4623	1	26.0168	2.14803
CRHBP	Nasal	0.00388499	9.25754e-05	0.0110556	21.3045	1	26.0168	2.12755
EFNA5	Nasal	0.623124	8.46229e-14	7.52319e-10	202.958	1	26.0168	2.11219
AOC3	Nasal	0.00535149	2.74465e-05	0.00422522	25.7667	1	26.0168	2.10751
HBQ1	DVcentral	0.0146642	2.04799e-05	0.0112741	27.8792	1	24.0006	2.10508
EFNB1	Dorsal	0.0929755	4.15275e-12	1.84595e-08	160.744	1	23.9254	2.08597
POU3F2	Temporal	0.0368925	2.68915e-06	0.00263561	37.3775	1	23.763	2.07659
ETNPPL	Nasal	0.00717088	1.76413e-05	0.00305711	27.4984	1	26.0168	2.06711
ATP1A2	Ventral	0.0738897	2.02326e-07	0.00037868	51.3062	1	24.1665	2.06346
OPTC	Nasal	0.0491958	1.22902e-05	0.00236244	28.9599	1	26.0168	2.06082
PCDH8	Temporal	0.0237297	2.03899e-06	0.00226589	38.7853	1	23.763	2.03425
AC087477.2	Dorsal	0.00895125	1.13976e-05	0.00862362	30.4449	1	23.9254	2.02277
EFNA2	Nasal	0.0237187	1.10377e-06	0.000388624	39.8386	1	26.0168	2.01387
HBG2	DVcentral	0.679032	0.000121814	0.0349341	20.9471	1	24.0006	1.9882
OPRK1	Ventral	0.0211243	9.60946e-05	0.0421879	21.7519	1	24.1665	1.95464
AC209005.1	Nasal	0.0134283	1.44789e-06	0.00047119	38.509	1	26.0168	1.95193
SLC16A6	Nasal	0.0183329	3.84307e-08	2.97095e-05	58.8312	1	26.0168	1.89694
ART3	Temporal	0.0206157	5.48443e-05	0.0209712	24.0174	1	23.763	1.88678
PTCHD4	Nasal	0.00926247	0.00039692	0.0322824	16.5024	1	26.0168	1.85114
HBB	DVcentral	0.173084	0.000231858	0.0478068	18.6949	1	24.0006	1.84175
VWC2	Nasal	0.0318053	7.18861e-10	1.96642e-06	88.753	1	26.0168	1.81303
MECOM	Nasal	0.0531534	6.2962e-08	4.30576e-05	55.7197	1	26.0168	1.81211
HBM	DVcentral	0.0291255	8.05471e-05	0.0262783	22.4621	1	24.0006	1.80868
AC092958.1	Nasal	0.0202735	7.30446e-09	1.05302e-05	70.2117	1	26.0168	1.80485
VAX2	Ventral	0.151624	1.95001e-08	5.33419e-05	67.1616	1	24.1665	1.80201
LRRC3B	Nasal	0.0310296	2.23788e-09	4.97384e-06	79.2574	1	26.0168	1.79287
RLBP1	Temporal	0.0981264	1.65051e-06	0.00189335	39.883	1	23.763	1.77761
TBX2	Dorsal	0.368168	1.61089e-09	5.20772e-06	88.7027	1	23.9254	1.75267
PDE11A	Dorsal	0.0205977	6.14461e-06	0.00532948	33.2472	1	23.9254	1.72261
BMP2	Ventral	0.0218419	2.54864e-05	0.0148577	26.888	1	24.1665	1.72256
ALDH1A1	Nasal	0.289715	6.69429e-10	1.96642e-06	89.3769	1	26.0168	1.71891
WFDC1	Ventral	0.0687199	3.48474e-06	0.00326107	35.7541	1	24.1665	1.70952
ADAMTS9-AS1	Ventral	0.0222958	1.22992e-05	0.0091119	29.9635	1	24.1665	1.70364
FOXD1	HAA	0.163955	2.94586e-11	1.30947e-07	122.274	1	25.6639	1.68094
CALB1	Nasal	0.0764176	5.75803e-07	0.000235358	43.1436	1	26.0168	1.67007
LRRC3B	Ventral	0.0310296	3.64059e-06	0.00331957	35.5428	1	24.1665	1.64503
ADAMTS9-AS2	Nasal	0.021983	1.13591e-06	0.000392017	39.6966	1	26.0168	1.64392
WNT6	DVcentral	0.0205347	3.98725e-06	0.00373133	35.2376	1	24.0006	1.63162
SLC16A6	Dorsal	0.0183329	1.1046e-06	0.00157123	41.8469	1	23.9254	1.60819
FGF19	Nasal	0.2353	7.40293e-09	1.05302e-05	70.1139	1	26.0168	1.5911
OLIG2	HAA	0.0111072	4.89238e-05	0.00895393	23.7153	1	25.6639	1.5792
CACNA1D	Nasal	0.0310227	3.42138e-07	0.00015801	45.9104	1	26.0168	1.57275
CHSY3	Nasal	0.159967	1.22635e-07	7.26836e-05	51.702	1	26.0168	1.56552
RALYL	Ventral	0.262254	1.49017e-06	0.00170942	40.0149	1	24.1665	1.53867
CCK	Nasal	0.0559538	1.39841e-05	0.00261731	28.433	1	26.0168	1.53786
CLEC19A	Nasal	0.0429901	4.8639e-08	3.60344e-05	57.3317	1	26.0168	1.53142
TENM3	Ventral	0.677738	1.05272e-07	0.000233973	55.4281	1	24.1665	1.52314
SAPCD1-AS1	Nasal	0.00530588	0.00051974	0.039577	15.6737	1	26.0168	1.50693
ATP6V1B1	Ventral	0.111287	5.78619e-05	0.0285782	23.6468	1	24.1665	1.50273
COL9A2	Nasal	0.128056	3.43725e-08	2.8426e-05	59.5512	1	26.0168	1.48146
FOXJ1	Nasal	0.00928815	4.42998e-05	0.00620215	23.9581	1	26.0168	1.46692
GDF6	Dorsal	0.0363016	1.6723e-06	0.00220254	39.6529	1	23.9254	1.43529
MSC-AS1	HAA	0.00583088	0.000397066	0.0391138	16.5668	1	25.6639	1.42975
OLFM3	Nasal	0.0603923	1.03047e-08	1.14514e-05	67.7317	1	26.0168	1.42745
ALDH1A3	Nasal	0.0856529	5.38198e-08	3.75272e-05	56.6957	1	26.0168	1.42743
CLDN1	Nasal	0.0801129	1.61118e-06	0.000502589	37.9931	1	26.0168	1.42536
LGR6	Dorsal	0.0392205	1.82811e-07	0.000361163	52.3041	1	23.9254	1.42115
ZIC1	Ventral	0.165764	8.66583e-09	2.8015e-05	73.4188	1	24.1665	1.4187
RASSF9	Nasal	0.026648	2.54826e-08	2.31896e-05	61.5129	1	26.0168	1.41283
OPCML	Nasal	0.0758937	5.18245e-08	3.75272e-05	56.9325	1	26.0168	1.4125
MT1X	NTcentral	0.105983	1.52263e-05	0.022561	28.9358	1	24.3567	1.40883
FABP7	Temporal	0.421357	1.38766e-06	0.00182765	40.7987	1	23.763	1.4053
MYOCD	Nasal	0.0139266	5.69273e-06	0.00131454	32.2137	1	26.0168	1.39479
CDON	Nasal	0.209664	4.68332e-12	2.37919e-08	142.45	1	26.0168	1.38699
LINC01551	Nasal	0.011775	0.000390997	0.0319638	16.5492	1	26.0168	1.3853
AC209005.1	Dorsal	0.0134283	6.25641e-05	0.02922	23.4442	1	23.9254	1.37555
C11orf88	Nasal	0.0255503	2.80276e-06	0.000755068	35.3879	1	26.0168	1.37332
RELN	Nasal	0.241108	9.13526e-09	1.09967e-05	68.5923	1	26.0168	1.3642
CLDN1	Ventral	0.0801129	5.22482e-08	0.000123867	60.1041	1	24.1665	1.36148
PAX2	Nasal	0.0246746	0.00015362	0.0162586	19.5696	1	26.0168	1.35115
LRRN2	Nasal	0.0270326	1.57271e-06	0.000499349	38.1094	1	26.0168	1.35016
CYP1B1	Nasal	0.678203	3.33808e-07	0.000156191	46.0442	1	26.0168	1.34487
NR2F1	Ventral	0.576337	1.77941e-08	5.27313e-05	67.847	1	24.1665	1.33402
OPRK1	Nasal	0.0211243	5.2393e-06	0.00123387	32.5765	1	26.0168	1.32867
PLPP4	Nasal	0.00979631	0.000685285	0.0481132	14.8425	1	26.0168	1.32516
EPHA3	HAA	0.0697941	1.81489e-09	4.30261e-06	81.9518	1	25.6639	1.32257
UNC5B	Dorsal	0.015788	1.51752e-05	0.0105813	29.1957	1	23.9254	1.3123
ZIC1	Nasal	0.165764	8.49881e-10	2.15876e-06	87.3003	1	26.0168	1.30748
PRELP	Nasal	0.0285291	0.000149953	0.0159179	19.6507	1	26.0168	1.30362
FLRT3	Ventral	0.112016	3.15145e-09	1.24521e-05	81.8372	1	24.1665	1.30242
TFAP2A	DVcentral	0.024177	0.000224889	0.046959	18.7989	1	24.0006	1.297
CRTAC1	Nasal	0.0875331	7.69934e-09	1.05306e-05	69.8279	1	26.0168	1.29671
LHX9	Nasal	0.17986	5.7875e-09	9.35497e-06	71.9271	1	26.0168	1.29584
C11orf88	Dorsal	0.0255503	3.37824e-05	0.0190689	25.8608	1	23.9254	1.28821
GAD2	Nasal	0.0258988	1.02829e-05	0.00206594	29.6964	1	26.0168	1.28774
SALL1	Nasal	0.0245629	6.4431e-06	0.00143202	31.6769	1	26.0168	1.2739
S100A11	NTcentral	0.270526	9.40448e-07	0.00361039	42.2489	1	24.3567	1.27229
NPFFR2	Nasal	0.0252596	0.000227064	0.0211932	18.2784	1	26.0168	1.2709
CRTAC1	Dorsal	0.0875331	5.69186e-06	0.0050602	33.6047	1	23.9254	1.26519
GRID2	Temporal	0.34193	9.6294e-07	0.00148883	42.7723	1	23.763	1.26495
TEX26	Nasal	0.0169728	2.04691e-05	0.00334148	26.9091	1	26.0168	1.24524
PCSK1N	Nasal	0.210942	3.02085e-07	0.000143233	46.5889	1	26.0168	1.23979
RLBP1	HAA	0.0981264	3.97748e-06	0.00149799	34.0302	1	25.6639	1.23736
S100A6	NTcentral	0.436876	7.51997e-06	0.0140746	32.0223	1	24.3567	1.23704
CLEC19A	Dorsal	0.0429901	2.92797e-07	0.000520609	49.4109	1	23.9254	1.23535
LRRK1	Nasal	0.0169337	0.000102636	0.0119667	20.9454	1	26.0168	1.22391
PCDH9	Ventral	0.254388	2.76408e-07	0.000446789	49.4155	1	24.1665	1.21251
OTX1	Nasal	0.0324582	2.38438e-06	0.00066243	36.137	1	26.0168	1.20213
CYP26A1	Temporal	0.0907249	2.72635e-05	0.0127568	26.8138	1	23.763	1.20147
RELN	Ventral	0.241108	4.38907e-07	0.000624319	46.7024	1	24.1665	1.1996
LINC00461	Temporal	0.36407	2.09377e-05	0.0109495	27.9146	1	23.763	1.19134
RASGRF2	Nasal	0.0370698	0.00021985	0.0208023	18.3836	1	26.0168	1.17579
RDH10	Ventral	0.216759	1.33778e-05	0.00966669	29.5989	1	24.1665	1.17559
FAM183A	Dorsal	0.0328687	1.09459e-06	0.00157123	41.896	1	23.9254	1.17515
RALYL	Nasal	0.262254	1.01882e-08	1.14514e-05	67.8126	1	26.0168	1.16935
UNC5B	Nasal	0.015788	0.000677597	0.0481132	14.876	1	26.0168	1.16743
APCDD1	Nasal	0.0952546	1.13289e-07	6.82824e-05	52.169	1	26.0168	1.16621
POU3F2	HAA	0.0368925	2.43453e-05	0.00547938	26.3798	1	25.6639	1.16611
OLFM3	Dorsal	0.0603923	1.05861e-07	0.000250969	55.8067	1	23.9254	1.15944
EBF2	HAA	0.0150675	7.52503e-05	0.0120824	22.1446	1	25.6639	1.15765
SHTN1	Ventral	0.0985455	3.24573e-05	0.0186164	25.9086	1	24.1665	1.15358
MEOX1	HAA	0.0134411	0.000321509	0.033826	17.2333	1	25.6639	1.15288
LEMD1	Nasal	0.0145499	0.000100511	0.011778	21.018	1	26.0168	1.1437
DAPL1	Nasal	1.35505	2.12959e-11	8.4145e-08	124.055	1	26.0168	1.1417
NR2F2	Dorsal	0.239462	5.6758e-11	2.01837e-07	124.691	1	23.9254	1.14116
LGR6	Nasal	0.0392205	2.05305e-06	0.000593564	36.8388	1	26.0168	1.13113
CPAMD8	Nasal	0.27826	2.82992e-08	2.4545e-05	60.8205	1	26.0168	1.11831
PACRG	Nasal	0.0435492	3.98285e-06	0.000990661	33.7918	1	26.0168	1.11785
HSD17B2	Nasal	0.0333981	2.00196e-05	0.00331125	26.9967	1	26.0168	1.11418
PENK	HAA	0.0413744	3.86226e-05	0.00780375	24.6013	1	25.6639	1.11104
KCNJ13	Nasal	0.0626901	4.24207e-08	3.20962e-05	58.1991	1	26.0168	1.11042
S100A11	DVcentral	0.270526	3.18785e-05	0.0151151	26.059	1	24.0006	1.1084
FIBCD1	Nasal	0.064191	7.45654e-06	0.00160317	31.0502	1	26.0168	1.0984
FAM183A	Nasal	0.0328687	1.0731e-05	0.00214384	29.5193	1	26.0168	1.09675
SULT1E1	HAA	0.078688	2.3783e-08	3.67717e-05	62.6207	1	25.6639	1.09436
ZIC4	Nasal	0.0233007	4.65033e-05	0.00636039	23.7785	1	26.0168	1.08793
PGM5	Nasal	0.0325172	7.04838e-07	0.000278497	42.0986	1	26.0168	1.08285
BHLHE22	Dorsal	0.0676865	4.1809e-06	0.00397444	35.0695	1	23.9254	1.08197
CACNA2D3	Nasal	0.0360638	0.00068309	0.0481132	14.852	1	26.0168	1.08014
FLRT2	Ventral	0.186008	4.08511e-05	0.0216822	24.9954	1	24.1665	1.07906
ACKR3	Ventral	0.0733726	4.79278e-06	0.004058	34.2322	1	24.1665	1.07238
BAMBI	Dorsal	0.400535	2.24503e-07	0.000420187	51.0281	1	23.9254	1.07237
ALX1	HAA	0.0305112	1.03505e-05	0.0029446	29.8544	1	25.6639	1.07058
BEX1	Temporal	0.794495	5.59847e-06	0.00417931	33.8044	1	23.763	1.06968
WNT5B	Temporal	0.234237	1.02897e-07	0.000304927	56.281	1	23.763	1.06923
C9orf135	Nasal	0.0796088	5.8792e-07	0.00023758	43.0352	1	26.0168	1.06793
PTPRQ	Nasal	0.136583	0.000157494	0.0163762	19.4861	1	26.0168	1.05968
RMST	Nasal	0.186314	2.10819e-05	0.00342325	26.7931	1	26.0168	1.05127
PCDH8	HAA	0.0237297	0.0002543	0.0285543	17.9875	1	25.6639	1.05069
NECAB2	Nasal	0.126292	9.14126e-09	1.09967e-05	68.5876	1	26.0168	1.04986
NR2F1-AS1	Ventral	0.204647	2.64444e-07	0.000446789	49.6807	1	24.1665	1.04645
APCDD1	Ventral	0.0952546	7.30842e-05	0.0346526	22.7641	1	24.1665	1.04503
MPZ	HAA	0.080609	1.44924e-05	0.00378945	28.4587	1	25.6639	1.0354
FAP	HAA	0.0440286	2.65576e-07	0.000200939	47.7107	1	25.6639	1.02547
CHST15	Nasal	0.0501453	2.29922e-06	0.000643798	36.3069	1	26.0168	1.02375
C5orf49	Nasal	0.0567572	2.45485e-06	0.000671514	36.0014	1	26.0168	1.02264
PLXDC1	HAA	0.0110684	0.000459165	0.042492	16.1147	1	25.6639	1.01968
DNAH7	Nasal	0.0324762	0.000218231	0.0208023	18.4077	1	26.0168	1.01553
GJA1	Nasal	0.22165	2.92117e-07	0.000141235	46.7729	1	26.0168	1.01333
SHISA2	Ventral	0.119508	4.95155e-05	0.0251546	24.2453	1	24.1665	1.0123
SAMD11	Dorsal	0.093096	2.44594e-06	0.00283898	37.7078	1	23.9254	1.00969
CDH6	Nasal	0.273944	6.42313e-11	2.28413e-07	111.935	1	26.0168	1.00882
COPZ2	DVcentral	0.0342942	5.65996e-05	0.020966	23.7978	1	24.0006	1.00218
PITX1	HAA	0.0431542	0.000260582	0.028958	17.9084	1	25.6639	1.00196
MYOCD	DVcentral	0.0139266	0.000151191	0.0378626	20.177	1	24.0006	-1.00369
RARB	Nasal	0.14569	4.31332e-07	0.000194159	44.6653	1	26.0168	-1.00596
CACNB2	HAA	0.0884626	1.60449e-05	0.00407552	28.044	1	25.6639	-1.00929
RCN3	Nasal	0.0330654	0.000322574	0.0272472	17.1526	1	26.0168	-1.01275
SPP1	Ventral	0.808037	4.7851e-06	0.004058	34.2398	1	24.1665	-1.01319
IGFBP7	Nasal	0.0766195	0.000128577	0.0141121	20.1712	1	26.0168	-1.01373
BHLHE22	DVcentral	0.0676865	1.9189e-05	0.0111866	28.1529	1	24.0006	-1.01658
AC020910.4	HAA	0.0272369	0.000443316	0.0417057	16.2235	1	25.6639	-1.01774
DHRS3	Nasal	0.0331091	0.000359357	0.0297189	16.8127	1	26.0168	-1.01862
FAM183A	DVcentral	0.0328687	9.82169e-06	0.00743126	31.0578	1	24.0006	-1.0216
PCSK1N	DVcentral	0.210942	1.53902e-06	0.00183083	40.011	1	24.0006	-1.02482
CYP26A1	Nasal	0.0907249	0.000449219	0.0354205	16.1197	1	26.0168	-1.02867
NECAB2	HAA	0.126292	3.49788e-07	0.000245777	46.1815	1	25.6639	-1.02868
COL16A1	Nasal	0.0547055	0.00070099	0.0486873	14.7752	1	26.0168	-1.02871
ZIC1	HAA	0.165764	8.66466e-08	0.000102708	54.2819	1	25.6639	-1.03568
VWC2	DVcentral	0.0318053	3.6692e-05	0.0160604	25.4948	1	24.0006	-1.03893
COL8A2	Nasal	0.031616	0.000683032	0.0481132	14.8523	1	26.0168	-1.04472
KCNJ13	HAA	0.0626901	1.40787e-05	0.0037623	28.5773	1	25.6639	-1.04783
LOX	Nasal	0.0587164	8.24818e-06	0.00170531	30.6215	1	26.0168	-1.04895
DAPL1	Temporal	1.35505	4.3324e-09	1.54064e-05	80.3674	1	23.763	-1.05272
HSD17B2	HAA	0.0333981	0.000449028	0.0420207	16.1838	1	25.6639	-1.05529
LAMA4	Nasal	0.0614994	0.000247943	0.0228422	17.9933	1	26.0168	-1.05713
NKD2	Nasal	0.0305302	0.000275595	0.0246271	17.6533	1	26.0168	-1.06099
PALMD	HAA	0.0472308	8.20903e-06	0.00243268	30.8376	1	25.6639	-1.06125
COL9A2	DVcentral	0.128056	3.08849e-07	0.00056256	48.9846	1	24.0006	-1.06205
HMX1	DVcentral	0.521148	1.98079e-07	0.000414346	51.6877	1	24.0006	-1.06642
GPC3	Nasal	0.103993	0.000432388	0.0343218	16.2373	1	26.0168	-1.07032
RALYL	HAA	0.262254	1.81054e-07	0.00015388	49.8936	1	25.6639	-1.07047
CNTNAP3	DVcentral	0.0346053	1.36587e-05	0.00883123	29.6068	1	24.0006	-1.07115
ZIC1	DVcentral	0.165764	4.19023e-06	0.00382073	34.999	1	24.0006	-1.07462
CAVIN1	Nasal	0.0390292	0.000278653	0.024835	17.618	1	26.0168	-1.07852
OLFML3	Nasal	0.0670382	0.00012497	0.0138014	20.2682	1	26.0168	-1.08086
FCGRT	Nasal	0.104719	1.9933e-06	0.000585815	36.9783	1	26.0168	-1.09998
CDON	HAA	0.209664	1.87726e-08	3.17892e-05	64.2401	1	25.6639	-1.10163
LRRC3B	DVcentral	0.0310296	4.58917e-08	0.000116568	61.3334	1	24.0006	-1.10448
TGFBI	Nasal	0.11081	7.25437e-06	0.001573	31.1676	1	26.0168	-1.10501
FGF19	DVcentral	0.2353	8.14893e-05	0.026344	22.4188	1	24.0006	-1.10587
FGF18	Nasal	0.0178867	0.000567999	0.0422565	15.4047	1	26.0168	-1.10787
FABP7	NTcentral	0.421357	1.17261e-05	0.0198568	30.0575	1	24.3567	-1.10791
FAM183A	HAA	0.0328687	0.000551808	0.0482133	15.5506	1	25.6639	-1.11158
LGALS1	Nasal	0.528572	8.82915e-06	0.00180445	30.3342	1	26.0168	-1.11392
PRRX1	Nasal	0.0676322	1.45411e-05	0.00267925	28.2747	1	26.0168	-1.11521
DKK2	Nasal	0.0398885	0.000189335	0.0184971	18.8738	1	26.0168	-1.12594
LGR6	DVcentral	0.0392205	1.1835e-05	0.00794084	30.2323	1	24.0006	-1.12605
APCDD1	DVcentral	0.0952546	3.88191e-07	0.000600195	47.6319	1	24.0006	-1.12818
PIEZO2	Nasal	0.0601595	1.59005e-06	0.000500387	38.0566	1	26.0168	-1.13155
MYH14	HAA	0.0180536	0.000539671	0.0473858	15.6184	1	25.6639	-1.1375
S100A11	Temporal	0.270526	0.000117599	0.0334556	21.1527	1	23.763	-1.1392
MYL4	Nasal	0.041791	0.000180665	0.0179099	19.0288	1	26.0168	-1.14171
RP11-1338A24.1	HAA	0.0303249	0.000557201	0.0485652	15.521	1	25.6639	-1.14756
PMP22	Nasal	0.101561	5.38901e-07	0.000225457	43.4894	1	26.0168	-1.149
LGR6	HAA	0.0392205	1.47371e-06	0.000698754	38.7132	1	25.6639	-1.15131
S100A11	Nasal	0.270526	2.70649e-05	0.00418459	25.8206	1	26.0168	-1.15252
FOXC1	Nasal	0.0689766	1.57875e-05	0.0028212	27.9429	1	26.0168	-1.15253
UNC5B	DVcentral	0.015788	7.91265e-06	0.00639504	32.031	1	24.0006	-1.15415
S100A10	Nasal	0.233419	1.05437e-06	0.000378985	40.0657	1	26.0168	-1.15648
NRP1	Nasal	0.0644085	5.26038e-07	0.000222696	43.616	1	26.0168	-1.16695
KRT18	HAA	0.0695324	7.32585e-05	0.0119502	22.2409	1	25.6639	-1.16838
COL9A2	HAA	0.128056	3.84125e-09	8.03521e-06	75.9116	1	25.6639	-1.16906
FAM84A	Temporal	0.130811	2.4399e-05	0.0118643	27.2736	1	23.763	-1.17153
EFNB2	HAA	0.276964	1.09413e-07	0.000118276	52.8652	1	25.6639	-1.17279
ZIC4	HAA	0.0233007	0.000160179	0.021148	19.5172	1	25.6639	-1.17462
CTHRC1	Nasal	0.104025	5.03859e-07	0.000215876	43.8424	1	26.0168	-1.17896
MMP2	Nasal	0.077687	0.000104938	0.0121951	20.8686	1	26.0168	-1.18278
SGCD	Nasal	0.0242336	0.000455524	0.0357591	16.0768	1	26.0168	-1.18665
EDN3	Nasal	0.0198025	0.000617564	0.0450774	15.153	1	26.0168	-1.19115
S100A6	Temporal	0.436876	4.06668e-05	0.0168157	25.1934	1	23.763	-1.1938
COL1A1	Nasal	0.568032	2.66471e-09	5.5741e-06	77.8701	1	26.0168	-1.20892
ZIC1	Temporal	0.165764	1.47293e-05	0.00853468	29.4205	1	23.763	-1.2098
TENM3	Dorsal	0.677738	1.73102e-05	0.0118378	28.6313	1	23.9254	-1.21287
RASSF9	DVcentral	0.026648	2.09243e-05	0.0112741	27.7894	1	24.0006	-1.21538
CAPG	Nasal	0.0431178	0.000140113	0.0151157	19.8796	1	26.0168	-1.21573
BGN	Nasal	0.0475829	4.14576e-05	0.00582717	24.2045	1	26.0168	-1.21963
ADAMTS9-AS1	DVcentral	0.0222958	8.99517e-06	0.00695385	31.4515	1	24.0006	-1.23048
PDGFRL	Nasal	0.0440157	6.7408e-05	0.00859175	22.4277	1	26.0168	-1.23101
OSR2	Nasal	0.0746703	5.11595e-06	0.00122099	32.6811	1	26.0168	-1.23147
NRP2	Nasal	0.0553551	4.46641e-06	0.00108048	33.2807	1	26.0168	-1.23465
CLDN1	DVcentral	0.0801129	8.6401e-07	0.001229	43.0981	1	24.0006	-1.23559
MEIS2	Temporal	0.213327	4.84757e-05	0.0191538	24.4991	1	23.763	-1.23991
TWIST2	Nasal	0.0436942	0.000140696	0.0151157	19.8656	1	26.0168	-1.24018
PITX2	Nasal	0.0506849	2.40386e-05	0.00381624	26.2798	1	26.0168	-1.24188
ITM2A	Nasal	0.158497	1.55633e-05	0.00280937	28.0004	1	26.0168	-1.24579
CYP1B1	HAA	0.678203	2.61186e-05	0.00576897	26.1046	1	25.6639	-1.24947
NFIX	Nasal	0.0433231	3.19144e-06	0.000840674	34.7929	1	26.0168	-1.25636
APCDD1	HAA	0.0952546	1.81743e-07	0.00015388	49.8716	1	25.6639	-1.26417
PLAT	Nasal	0.0462965	5.97974e-05	0.00778922	22.8592	1	26.0168	-1.26494
OLFM3	DVcentral	0.0603923	3.85792e-07	0.000600195	47.6682	1	24.0006	-1.26941
TWIST1	Ventral	0.102324	7.47753e-05	0.0349879	22.6786	1	24.1665	-1.27075
C1QTNF2	Nasal	0.0209608	0.000422898	0.033719	16.3059	1	26.0168	-1.27096
CACNA1D	HAA	0.0310227	0.000168162	0.0219047	19.3535	1	25.6639	-1.271
PRRX2	Nasal	0.0393446	7.48364e-06	0.00160317	31.0347	1	26.0168	-1.27284
DSC3	HAA	0.0240042	0.000181241	0.0230547	19.1027	1	25.6639	-1.28226
GRID2	Nasal	0.34193	5.32506e-08	3.75272e-05	56.7623	1	26.0168	-1.28379
LYPD6B	HAA	0.0146822	0.000448177	0.0420207	16.1897	1	25.6639	-1.28383
MECOM	DVcentral	0.0531534	6.72674e-05	0.0225669	23.1391	1	24.0006	-1.2843
MFAP4	Nasal	0.118649	1.04814e-07	6.53912e-05	52.6297	1	26.0168	-1.28512
OLFM3	HAA	0.0603923	9.35282e-09	1.84775e-05	69.1874	1	25.6639	-1.29144
ADAMTS9-AS2	DVcentral	0.021983	0.000195541	0.0437336	19.2788	1	24.0006	-1.29481
MAFB	Temporal	0.0477892	6.91955e-05	0.0236602	23.1243	1	23.763	-1.29505
IRX5	Nasal	0.0303205	1.41875e-05	0.00262772	28.3744	1	26.0168	-1.29713
LHX9	HAA	0.17986	1.02492e-08	1.91826e-05	68.5221	1	25.6639	-1.29878
DCN	Nasal	0.368236	6.06327e-07	0.000242265	42.8751	1	26.0168	-1.30365
PITX1	Nasal	0.0431542	0.000171069	0.0172823	19.21	1	26.0168	-1.304
GAD2	HAA	0.0258988	0.000188518	0.0236246	18.9715	1	25.6639	-1.30988
PRELP	DVcentral	0.0285291	5.26294e-05	0.0200802	24.0781	1	24.0006	-1.3106
PLAC9	Nasal	0.153323	2.16952e-08	2.03027e-05	62.5865	1	26.0168	-1.31139
COL12A1	Nasal	0.113442	8.13046e-06	0.0016908	30.6824	1	26.0168	-1.31327
COL5A1	Nasal	0.134517	1.05507e-06	0.000378985	40.0624	1	26.0168	-1.31976
CREB3L1	Nasal	0.0199656	0.00033631	0.0282064	17.021	1	26.0168	-1.32225
ASS1	HAA	0.020165	0.000325321	0.0339875	17.1958	1	25.6639	-1.32251
CHSY3	HAA	0.159967	7.63523e-06	0.00228246	31.1487	1	25.6639	-1.32653
PDGFRA	Nasal	0.0685366	1.71618e-05	0.00300637	27.6083	1	26.0168	-1.33287
TBX2	DVcentral	0.368168	6.67015e-08	0.000148248	58.7533	1	24.0006	-1.33592
SAT1	Nasal	0.475062	3.00893e-09	5.94448e-06	76.9155	1	26.0168	-1.34257
CHRDL1	DVcentral	0.0546594	0.000186537	0.042522	19.4419	1	24.0006	-1.35661
TM4SF1	Nasal	0.0475606	6.14122e-05	0.00797036	22.7629	1	26.0168	-1.37422
EGFL6	Nasal	0.0700869	1.77094e-05	0.00305711	27.483	1	26.0168	-1.38288
MPZ	Nasal	0.080609	3.36661e-06	0.000873868	34.5498	1	26.0168	-1.38573
COL3A1	Nasal	0.421626	1.30421e-07	7.4805e-05	51.3414	1	26.0168	-1.38713
ASPN	Nasal	0.0517306	4.04014e-05	0.00574686	24.3008	1	26.0168	-1.38853
DLC1	Nasal	0.0327018	7.65232e-06	0.00162949	30.9398	1	26.0168	-1.39749
APCDD1	Temporal	0.0952546	2.04044e-05	0.0108299	28.0235	1	23.763	-1.4013
MGP	Nasal	0.210134	4.80308e-10	1.55275e-06	92.3298	1	26.0168	-1.4057
LRRC3B	HAA	0.0310296	6.55617e-06	0.00206322	31.8086	1	25.6639	-1.4078
SNAI2	Nasal	0.0189528	0.000573574	0.0425822	15.3752	1	26.0168	-1.41135
TEX26	HAA	0.0169728	0.000137897	0.0190067	20.0254	1	25.6639	-1.41682
CGNL1	Nasal	0.0807657	0.000618592	0.0450774	15.1481	1	26.0168	-1.42301
RASSF9	HAA	0.026648	1.68807e-05	0.00419787	27.8384	1	25.6639	-1.43119
MECOM	HAA	0.0531534	2.39552e-05	0.00547938	26.4432	1	25.6639	-1.43185
TUBA4A	HAA	0.0417744	4.92044e-05	0.00895393	23.6941	1	25.6639	-1.43651
LHX9	Temporal	0.17986	1.64946e-05	0.00920066	28.9309	1	23.763	-1.45279
TBX3	HAA	0.0414974	4.96028e-05	0.00895393	23.6642	1	25.6639	-1.4575
COL6A3	Nasal	0.0729322	2.86695e-06	0.000766553	35.2837	1	26.0168	-1.46263
TBX15	Nasal	0.0189277	2.31777e-05	0.00371272	26.4219	1	26.0168	-1.46274
OGN	Nasal	0.174006	1.23828e-08	1.29513e-05	66.4344	1	26.0168	-1.47402
APOE	Nasal	0.0877603	0.000397617	0.0322824	16.497	1	26.0168	-1.48479
HBA2	Nasal	0.6272	0.000286966	0.0253851	17.5241	1	26.0168	-1.48829
HBA1	Nasal	0.478672	0.000288542	0.0253982	17.5066	1	26.0168	-1.49038
BMPR1B	Dorsal	0.115404	3.96652e-08	0.000100753	62.519	1	23.9254	-1.49214
CD9	Temporal	0.132082	0.000102694	0.0306882	21.648	1	23.763	-1.49516
AC092958.1	DVcentral	0.0202735	2.9384e-08	8.03787e-05	64.5169	1	24.0006	-1.50396
HIC1	Nasal	0.0309116	1.83755e-06	0.000553771	37.3642	1	26.0168	-1.507
C11orf88	HAA	0.0255503	0.00019561	0.0240091	18.8488	1	25.6639	-1.5077
FGF19	HAA	0.2353	1.06764e-05	0.00298949	29.7243	1	25.6639	-1.51407
COL14A1	Nasal	0.0723831	0.000339871	0.0283713	16.9878	1	26.0168	-1.52113
ALX1	Nasal	0.0305112	4.47408e-05	0.00621093	23.9214	1	26.0168	-1.52416
CRTAC1	HAA	0.0875331	1.44766e-07	0.000139136	51.1988	1	25.6639	-1.53218
CFD	HAA	0.0122444	0.000509567	0.0458752	15.7939	1	25.6639	-1.53644
FBLN5	Nasal	0.047021	0.000114211	0.0128121	20.5765	1	26.0168	-1.53682
EFNA5	Temporal	0.623124	8.2271e-08	0.000265967	57.7786	1	23.763	-1.53694
LUM	Nasal	0.238243	1.65271e-07	8.77193e-05	49.97	1	26.0168	-1.54385
PRELP	HAA	0.0285291	1.14874e-06	0.00058223	39.9469	1	25.6639	-1.54459
CRTAC1	DVcentral	0.0875331	2.80877e-06	0.00285379	36.95	1	24.0006	-1.55407
CLEC19A	HAA	0.0429901	2.21901e-05	0.00526069	26.745	1	25.6639	-1.55852
LEMD1	HAA	0.0145499	5.55583e-05	0.00978074	23.2457	1	25.6639	-1.55942
CLDN3	HAA	0.0316165	1.87648e-06	0.000834119	37.5395	1	25.6639	-1.57558
CLEC19A	DVcentral	0.0429901	1.00682e-08	2.98364e-05	72.6684	1	24.0006	-1.57689
HBG2	Nasal	0.679032	0.000233541	0.021684	18.187	1	26.0168	-1.58992
SLC16A6	DVcentral	0.0183329	2.1913e-07	0.000432916	51.0642	1	24.0006	-1.60629
SULT1E1	Nasal	0.078688	7.7201e-08	4.9024e-05	54.469	1	26.0168	-1.61478
VAX2	Dorsal	0.151624	3.61605e-08	9.89158e-05	63.1806	1	23.9254	-1.64785
VWC2	HAA	0.0318053	8.18391e-07	0.000462721	41.6657	1	25.6639	-1.65013
CLDN1	HAA	0.0801129	4.49368e-08	6.39199e-05	58.4112	1	25.6639	-1.65599
TMEM119	Nasal	0.0269154	1.55484e-05	0.00280937	28.0043	1	26.0168	-1.65886
EFNB1	DVcentral	0.0929755	2.85862e-10	9.24139e-07	105.676	1	24.0006	-1.66049
ASCL2	HAA	0.00960927	0.000198797	0.0242936	18.7952	1	25.6639	-1.6626
TNFAIP6	Nasal	0.0103898	0.000654145	0.046994	14.981	1	26.0168	-1.66321
WNT6	Dorsal	0.0205347	8.6625e-06	0.00733446	31.6714	1	23.9254	-1.66674
SIX1	Nasal	0.0200614	1.19746e-05	0.00233971	29.0667	1	26.0168	-1.67938
TBX2	Ventral	0.368168	3.02472e-08	7.68301e-05	63.9466	1	24.1665	-1.68371
HBB	Nasal	0.173084	9.27287e-05	0.0110556	21.2987	1	26.0168	-1.68504
ANXA3	Nasal	0.0165036	0.000733494	0.0497782	14.641	1	26.0168	-1.68663
MXRA5	Nasal	0.0384081	2.19287e-05	0.00352854	26.6385	1	26.0168	-1.68686
NPW	Nasal	0.0116301	0.000410706	0.0330433	16.3965	1	26.0168	-1.69503
CALB1	DVcentral	0.0764176	1.71423e-06	0.00190499	39.4509	1	24.0006	-1.70123
POU3F2	Nasal	0.0368925	0.000148672	0.015867	19.6796	1	26.0168	-1.70512
CITED1	Nasal	0.0121228	0.000179439	0.0179099	19.0514	1	26.0168	-1.72025
PCDH8	Nasal	0.0237297	0.000338337	0.0283097	17.002	1	26.0168	-1.72699
SLC16A6	HAA	0.0183329	9.06375e-06	0.00266377	30.4153	1	25.6639	-1.74598
BAMBI	Ventral	0.400535	2.18368e-05	0.0133886	27.5246	1	24.1665	-1.76381
CYTL1	Nasal	0.0250645	0.000172896	0.0173682	19.1747	1	26.0168	-1.76719
EFNA5	HAA	0.623124	1.43775e-08	2.55638e-05	66.1024	1	25.6639	-1.77437
FAP	Nasal	0.0440286	5.95237e-06	0.00136563	32.0197	1	26.0168	-1.77633
PDE11A	DVcentral	0.0205977	1.12047e-06	0.00147574	41.6896	1	24.0006	-1.79103
CYP1B1	Temporal	0.678203	4.51256e-05	0.018203	24.7809	1	23.763	-1.79175
RLBP1	Nasal	0.0981264	4.11993e-07	0.000187832	44.91	1	26.0168	-1.80142
ADAMTS9-AS1	HAA	0.0222958	5.04165e-05	0.00900935	23.6039	1	25.6639	-1.80365
MEOX1	Nasal	0.0134411	0.00023282	0.0216736	18.1971	1	26.0168	-1.80557
PID1	Nasal	0.0164827	3.01915e-05	0.0045882	25.4011	1	26.0168	-1.80918
EFNA2	HAA	0.0237187	4.89293e-05	0.00895393	23.7149	1	25.6639	-1.81427
AC209005.1	DVcentral	0.0134283	1.21043e-06	0.00153729	41.277	1	24.0006	-1.8156
POSTN	Nasal	0.203466	2.91119e-08	2.46487e-05	60.6345	1	26.0168	-1.84172
SMPX	Nasal	0.0117194	0.000726658	0.0497212	14.6687	1	26.0168	-1.86386
HBB	Dorsal	0.173084	0.000104591	0.0427511	21.5248	1	23.9254	-1.91581
HBA2	Temporal	0.6272	3.64522e-05	0.0154319	25.6312	1	23.763	-1.94747
HBQ1	Dorsal	0.0146642	8.37322e-05	0.0363122	22.3451	1	23.9254	-1.94901
HBG2	Temporal	0.679032	3.99386e-05	0.0167089	25.2654	1	23.763	-2.00872
KRT8	Temporal	0.0950484	5.89148e-05	0.0215749	23.7404	1	23.763	-2.00982
SULT1E1	Ventral	0.078688	1.9706e-05	0.0129771	27.9522	1	24.1665	-2.01397
SP6	HAA	0.0151305	0.000510879	0.0458772	15.7861	1	25.6639	-2.02025
ELF3	HAA	0.0240064	0.000396366	0.0391138	16.5723	1	25.6639	-2.02299
TMEM173	Nasal	0.011677	0.000369941	0.0304524	16.7219	1	26.0168	-2.03498
EFNB1	Ventral	0.0929755	1.04991e-05	0.00829683	30.6568	1	24.1665	-2.0352
CXCL14	Temporal	0.110258	0.00010422	0.0308846	21.5938	1	23.763	-2.05134
CALB1	HAA	0.0764176	4.56417e-07	0.000306239	44.7353	1	25.6639	-2.05381
TBX5	HAA	0.0453776	3.90003e-05	0.00783554	24.5645	1	25.6639	-2.06163
PDE11A	HAA	0.0205977	3.17556e-05	0.00664271	25.3477	1	25.6639	-2.07518
AC092958.1	HAA	0.0202735	1.95443e-06	0.000858042	37.344	1	25.6639	-2.09708
INHBA	Nasal	0.0142578	7.69513e-05	0.00953472	21.9555	1	26.0168	-2.11398
HBA1	Temporal	0.478672	9.61753e-05	0.0292315	21.8897	1	23.763	-2.12912
WFDC1	HAA	0.0687199	1.08593e-06	0.00058223	40.2288	1	25.6639	-2.14241
CALB1	Dorsal	0.0764176	2.50973e-06	0.00283898	37.5783	1	23.9254	-2.16549
MSX2	DVcentral	0.00749623	5.76638e-05	0.02114	23.7262	1	24.0006	-2.20515
HMX1	HAA	0.521148	7.789e-14	9.23282e-10	208.653	1	25.6639	-2.21936
ALDH1A1	Temporal	0.289715	1.48813e-07	0.000407072	53.8722	1	23.763	-2.23693
CLEC4F	Dorsal	0.0239979	4.05485e-06	0.00397444	35.2169	1	23.9254	-2.25898
EFNB2	DVcentral	0.276964	1.90952e-13	1.35809e-09	213.593	1	24.0006	-2.26008
HBA1	Dorsal	0.478672	2.19184e-05	0.0141716	27.6352	1	23.9254	-2.29971
KRT23	Nasal	0.00707275	0.000538588	0.0404921	15.5655	1	26.0168	-2.30407
TBX18	Nasal	0.012836	0.000197819	0.0192203	18.7294	1	26.0168	-2.33997
HMOX1	HAA	0.0381585	0.000161569	0.0212013	19.4881	1	25.6639	-2.3655
VAX1	DVcentral	0.00867835	3.15664e-05	0.0151151	26.0988	1	24.0006	-2.39546
HMX1	Temporal	0.521148	3.60684e-12	2.56526e-08	164.476	1	23.763	-2.4003
AC209005.1	HAA	0.0134283	0.000537037	0.0472713	15.6333	1	25.6639	-2.40252
CHRDL1	Dorsal	0.0546594	4.22897e-05	0.0225792	24.9652	1	23.9254	-2.46067
KRT1	Nasal	0.00600131	0.000714484	0.0493355	14.7187	1	26.0168	-2.50698
ALDH1A3	HAA	0.0856529	1.48195e-11	1.054e-07	130.35	1	25.6639	-2.60904
TBX5-AS1	DVcentral	0.0104824	4.47186e-05	0.0184259	24.7124	1	24.0006	-2.61333
EFNB2	Ventral	0.276964	2.18912e-09	1.02111e-05	85.0469	1	24.1665	-2.61887
TBX3	DVcentral	0.0414974	6.31666e-11	2.80784e-07	122.914	1	24.0006	-2.72477
ANXA1	Temporal	0.0820304	2.17689e-05	0.0111845	27.7507	1	23.763	-2.73056
CDH1	Temporal	0.0107337	0.000110784	0.0320291	21.3702	1	23.763	-3.04056
FOXD1	NTcentral	0.163955	2.58722e-10	3.0668e-06	105.037	1	24.3567	-3.09652
TBX5	DVcentral	0.0453776	1.40897e-12	8.35071e-09	177.3	1	24.0006	-3.20624
ALDH1A3	DVcentral	0.0856529	8.34425e-11	3.297e-07	119.57	1	24.0006	-3.2608
WNT6	Temporal	0.0205347	6.34655e-06	0.00451379	33.2153	1	23.763	-3.52997
HBE1	Temporal	0.13741	9.71292e-06	0.00651701	31.2631	1	23.763	-3.53489
KRT3	DVcentral	0.00620181	3.79401e-07	0.000600195	47.7662	1	24.0006	-3.60225
EPHA3	NTcentral	0.0697941	1.15852e-08	8.23961e-05	70.6502	1	24.3567	-3.73948
ALDH1A1	HAA	0.289715	2.37423e-11	1.30947e-07	124.763	1	25.6639	-3.80306
KRT19	Temporal	0.10859	4.58713e-07	0.00101649	46.9712	1	23.763	-3.87196
GJB4	DVcentral	0.00173315	0.000132727	0.0360057	20.6396	1	24.0006	-4.07893
EPHA3	Nasal	0.0697941	8.20605e-07	0.000310442	41.3235	1	26.0168	-4.17606
PRRG4	Temporal	0.00864305	0.000170458	0.0445974	19.826	1	23.763	-4.34331
KRT17	Temporal	0.0701832	2.97657e-06	0.0026719	36.8692	1	23.763	-4.41169
FOXG1	HAA	0.034773	4.70515e-06	0.00164039	33.2735	1	25.6639	-4.42276
FOXD1	Nasal	0.163955	6.97816e-09	1.05302e-05	70.546	1	26.0168	-4.6004
IGFL2	Nasal	0.00368425	7.71394e-06	0.00163283	30.9056	1	26.0168	-4.63496
ALDH1A1	DVcentral	0.289715	6.1436e-14	5.46181e-10	237.041	1	24.0006	-4.8726
ALDH1A1	Ventral	0.289715	4.38652e-07	0.000624319	46.7057	1	24.1665	-4.99513
FOXG1	Temporal	0.034773	6.89043e-05	0.0236602	23.1404	1	23.763	-5.03876
ALDH1A3	Dorsal	0.0856529	1.32054e-07	0.000276234	54.3699	1	23.9254	-5.09486
APOA2	Dorsal	0.00279906	2.0852e-19	7.41517e-15	725.603	1	23.9254	-5.23086
SERPINA6	HAA	0.000431659	2.31623e-08	3.67717e-05	62.8003	1	25.6639	-5.80674
AFP	Dorsal	0.00140401	2.87717e-16	5.11575e-12	386.073	1	23.9254	-6.15518
APOH	HAA	0.000879302	1.59563e-07	0.000146463	50.6281	1	25.6639	-6.74779
AFP	Temporal	0.00140401	7.266e-11	3.22983e-07	122.672	1	23.763	-6.92951
AFP	HAA	0.00140401	7.04669e-18	1.25294e-13	457.348	1	25.6639	-7.02683
SERPINA6	Dorsal	0.000431659	1.0234e-08	3.03276e-05	72.7401	1	23.9254	-7.16439
APOA2	Temporal	0.00279906	3.94898e-16	1.4043e-11	380.634	1	23.763	-7.1733
SAA1	HAA	0.00141568	3.52483e-07	0.000245777	46.1394	1	25.6639	-7.26264
SERPINA6	Nasal	0.000431659	4.57128e-09	7.74091e-06	73.6972	1	26.0168	-7.44506
AHSG	HAA	0.00186308	2.36093e-07	0.000187742	48.3742	1	25.6639	-7.47727
APOA2	HAA	0.00279906	2.48553e-23	8.83879e-19	1257.67	1	25.6639	-8.27215
AFP	Ventral	0.00140401	1.39453e-11	1.28423e-07	141.218	1	24.1665	-8.38236
APOA2	Ventral	0.00279906	7.58156e-17	1.34804e-12	425.101	1	24.1665	-8.62615
FGB	Nasal	0.000248308	6.45319e-13	4.58964e-09	170.002	1	26.0168	-8.62884
AFP	Nasal	0.00140401	7.68106e-18	1.36573e-13	441.222	1	26.0168	-8.66331
APOA2	Nasal	0.00279906	2.98823e-22	1.06265e-17	992.726	1	26.0168	-8.75511
APOC3	HAA	0.000882347	6.35105e-06	0.00201652	31.9473	1	25.6639	-8.75613
APOC3	Nasal	0.000882347	6.85138e-12	3.04552e-08	137.626	1	26.0168	-9.41424
AC015522.1	HAA	0.00232071	4.89017e-05	0.00895393	23.717	1	25.6639	-10
SPRR2A	HAA	0.00113516	0.000210541	0.0250402	18.6055	1	25.6639	-10
PHOX2B	HAA	0.00106693	0.000481816	0.0440459	15.966	1	25.6639	-10
FGB	HAA	0.000248308	7.75073e-13	6.89059e-09	170.409	1	25.6639	-10
MT1B	HAA	6.05221e-05	0.000407776	0.0397871	16.4836	1	25.6639	-10
LAMB3	Temporal	0.0057743	3.00543e-06	0.0026719	36.8212	1	23.763	-10
APOB	Temporal	0.000644205	2.8891e-06	0.0026719	37.018	1	23.763	-10
AHSG	Temporal	0.00186308	8.82793e-13	1.04643e-08	188.019	1	23.763	-10
CRYBG1	Temporal	0.0056658	5.72885e-06	0.00417931	33.6958	1	23.763	-10
PSCA	Temporal	0.00499645	6.72915e-05	0.0236602	23.2306	1	23.763	-10
AMBP	Temporal	0.0016623	1.33981e-10	5.29387e-07	115.376	1	23.763	-10
SAA1	Temporal	0.00141568	8.4003e-05	0.0266717	22.3929	1	23.763	-10
PLEK2	Temporal	0.0089014	4.4471e-06	0.00367775	34.9023	1	23.763	-10
APOH	Temporal	0.000879302	1.54179e-06	0.00184588	40.2411	1	23.763	-10
C3	Temporal	0.00361798	0.000133312	0.0367496	20.6997	1	23.763	-10
MUC16	Temporal	0.00456126	6.03242e-07	0.00117021	45.3895	1	23.763	-10
PLA2G2A	Temporal	0.00319608	2.52281e-05	0.0119618	27.1347	1	23.763	-10
FAM3D	Temporal	0.00356023	1.2115e-05	0.00756304	30.277	1	23.763	-10
RASSF6	Temporal	0.00416569	9.51427e-05	0.0292315	21.9296	1	23.763	-10
AREG	Temporal	0.00761961	1.27554e-06	0.00181438	41.2483	1	23.763	-10
CLIC3	Temporal	0.0134849	1.1273e-13	2.00439e-09	227.881	1	23.763	-10
KRT3	Temporal	0.00620181	1.65587e-05	0.00920066	28.9142	1	23.763	-10
SCEL	Temporal	0.00260033	1.47586e-05	0.00853468	29.4119	1	23.763	-10
MSLN	Temporal	0.00390222	6.25233e-07	0.00117021	45.1854	1	23.763	-10
KRT14	Temporal	0.0147492	6.04821e-11	3.07258e-07	124.934	1	23.763	-10
KRT16	Temporal	0.00255709	4.46829e-05	0.018203	24.8198	1	23.763	-10
KLF1	Temporal	0.00894188	3.34955e-06	0.00285691	36.2838	1	23.763	-10
FGFBP1	Temporal	0.00848606	1.73515e-05	0.00949285	28.7134	1	23.763	-10
PPBP	Temporal	0.00183835	7.22701e-07	0.00124102	44.366	1	23.763	-10
TMPRSS4	Temporal	0.00402832	0.000170559	0.0445974	19.8239	1	23.763	-10
KRT6A	Temporal	0.00141571	5.45053e-05	0.0209712	24.0415	1	23.763	-10
DSG1	Temporal	0.00652608	1.55722e-06	0.00184588	40.1886	1	23.763	-10
SERPINB5	Temporal	0.0102858	2.40739e-06	0.00247014	37.9365	1	23.763	-10
CEACAM6	Temporal	0.0032698	0.0001653	0.0438674	19.9342	1	23.763	-10
AP001207.3	Temporal	0.00258036	5.94568e-05	0.0215749	23.7051	1	23.763	-10
FGB	Temporal	0.000248308	4.85937e-07	0.00101649	46.6352	1	23.763	-10
SERPINA6	Temporal	0.000431659	0.000105837	0.0309893	21.5373	1	23.763	-10
IBSP	Nasal	0.000447545	0.000217887	0.0208023	18.4128	1	26.0168	-10
C8orf46	Nasal	0.00293594	0.000469275	0.0363571	15.9855	1	26.0168	-10
KRT6A	Nasal	0.00141571	1.73488e-06	0.000531846	37.6384	1	26.0168	-10
MT1B	Nasal	6.05221e-05	0.00015506	0.0163234	19.5383	1	26.0168	-10
APOB	Dorsal	0.000644205	1.23631e-11	4.88493e-08	144.739	1	23.9254	-10
IBSP	Dorsal	0.000447545	8.91693e-05	0.0377494	22.1115	1	23.9254	-10
KRT6A	Dorsal	0.00141571	2.55469e-06	0.00283898	37.4892	1	23.9254	-10
FGB	Dorsal	0.000248308	1.27565e-12	7.56056e-09	179.786	1	23.9254	-10
AMBP	Ventral	0.0016623	1.16016e-10	6.88599e-07	114.794	1	24.1665	-10
TBX5-AS1	Ventral	0.0104824	1.24648e-06	0.00152848	40.9498	1	24.1665	-10
PPP1R1B	Ventral	0.00526125	0.000112546	0.0488079	21.1782	1	24.1665	-10
BCAN	Ventral	0.00248361	4.47918e-05	0.0234241	24.6348	1	24.1665	-10
PF4	Ventral	0.00376313	9.08205e-06	0.00734016	31.3002	1	24.1665	-10
ICAM4	Ventral	0.00752731	2.46176e-05	0.0145905	27.0301	1	24.1665	-10
KLF1	Ventral	0.00894188	1.21245e-05	0.0091119	30.0257	1	24.1665	-10
PPBP	Ventral	0.00183835	3.89675e-05	0.0209958	25.1814	1	24.1665	-10
AP002478.1	Ventral	0.0129023	1.42785e-06	0.00169252	40.2373	1	24.1665	-10
UCA1	Ventral	0.00939558	1.35917e-05	0.00966669	29.5304	1	24.1665	-10
FGB	Ventral	0.000248308	1.25345e-07	0.0002622	54.3049	1	24.1665	-10
SERPINA6	Ventral	0.000431659	2.06825e-05	0.0133726	27.7503	1	24.1665	-10
