## Supplemental Table 3 for "Integration of in situ hybridization and scRNA-seq data provides a 2D topographical map of the developing retina across species"

### Sheet: SF20_mouse
Comprehensive FGF Family Analysis - MOUSE
============================================================
Total genes analyzed: 27
Genes found: 14
Genes not found: 13
Genes with expression >0.1: 7
FGF Ligands (1-10) (10 genes):
✗ Fgf1
✓ Fgf2 (max: 0.028)
✓ Fgf3 (max: 0.623)
✗ Fgf4
✗ Fgf5
✗ Fgf6
✗ Fgf7
✓ Fgf8 (max: 0.062)
✓ Fgf9 (max: 0.762)
✗ Fgf10
FGF Ligands (11-14) (4 genes):
✓ Fgf11 (max: 0.027)
✓ Fgf12 (max: 0.089)
✓ Fgf13 (max: 0.368)
✓ Fgf14 (max: 0.080)
FGF Ligands (15-23) (8 genes):
✓ Fgf15 (max: 2.955)
✗ Fgf16
✗ Fgf17
✓ Fgf18 (max: 0.012)
✗ Fgf20
✗ Fgf21
✗ Fgf22
✗ Fgf23
FGF Receptors (5 genes):
✓ Fgfr1 (max: 0.256)
✓ Fgfr2 (max: 0.158)
✓ Fgfr3 (max: 0.019)
✗ Fgfr4
✓ Fgfrl1 (max: 0.122)
----------------------------------------
Top Expressed FGF Family Members:
1. Fgf15 : max = 2.955
2. Fgf9 : max = 0.758
3. Fgf3 : max = 0.623
4. Fgf13 : max = 0.368
5. Fgfr1 : max = 0.256
6. Fgfr2 : max = 0.158
7. Fgfrl1 : max = 0.122
============================================================
Analysis parameters:
Percentile clip: 0.95
Smoothing sigma: 1.0
Bin size: 51
Min gene count: 30
----------------------------------------
Notes:
- FGF15 in mouse corresponds to FGF19 in humans
- FGF11-14 form a distinct subfamily with intracellular functions
- Fgfrl1 is FGF receptor-like 1, lacks tyrosine kinase domain

### Sheet: SF20_human
Comprehensive FGF Family Analysis (HUMAN)
============================================================
Total genes analyzed: 27
Genes found: 22
Genes not found: 5
Genes with notable expression (>0.1): 9
Genes by Category:
----------------------------------------
FGF Ligands (1-10) (10 genes):
✓ FGF1 (max: 0.041)
✓ FGF2 (max: 0.236)
✓ FGF3 (max: 0.029)
✗ FGF4
✗ FGF5
✗ FGF6
✓ FGF7 (max: 0.083)
✓ FGF8 (max: 0.181)
✓ FGF9 (max: 0.551)
✓ FGF10 (max: 0.021)
FGF Ligands (11-14) (4 genes):
✓ FGF11 (max: 0.035)
✓ FGF12 (max: 0.117)
✓ FGF13 (max: 0.375)
✓ FGF14 (max: 0.115)
FGF Ligands (16-23) (8 genes):
✗ FGF16
✓ FGF17 (max: 0.008)
✓ FGF18 (max: 0.057)
✓ FGF19 (max: 0.589)
✓ FGF20 (max: 0.008)
✗ FGF21
✓ FGF22 (max: 0.024)
✓ FGF23 (max: 0.011)
FGF Receptors (5 genes):
✓ FGFR1 (max: 0.340)
✓ FGFR2 (max: 0.055)
✓ FGFR3 (max: 0.086)
✓ FGFR4 (max: 0.021)
✓ FGFRL1 (max: 0.111)
----------------------------------------
Top Expressed FGF Family Members:
1. FGF19 : max = 0.589
2. FGF9 : max = 0.551
3. FGF13 : max = 0.375
4. FGFR1 : max = 0.340
5. FGF2 : max = 0.236
6. FGF8 : max = 0.181
7. FGF12 : max = 0.117
8. FGF14 : max = 0.115
9. FGFRL1 : max = 0.111
============================================================
Analysis parameters:
Percentile clip: 0.93
Smoothing sigma: 1.0
Bin size: 40
Min gene count: 15
----------------------------------------

### Sheet: SF21_mouse
FGF8 Signaling and Related Genes - MOUSE
============================================================
Total genes analyzed: 10
Genes found: 7
Genes not found: 3
Genes with expression >0.1: 5
FGF8 Ligand (1 genes):
✓ Fgf8 (max: 0.062)
FGF8 Downstream Genes (5 genes):
✓ Dusp6 (max: 0.389)
✓ Sox2 (max: 1.331)
✓ Egr1 (max: 0.432)
✗ Snai1
✓ Fos (max: 1.368)
Engrailed Genes (2 genes):
✗ En1
✗ En2
Sprouty Genes (2 genes):
✓ Spry1 (max: 0.088)
✓ Spry2 (max: 0.182)
----------------------------------------
Correlations with Fgf8:
Sox2 : r = 0.8508
Spry2 : r = 0.8309
Fos : r = 0.8211
Dusp6 : r = 0.8085
Egr1 : r = 0.8078
Spry1 : r = 0.7598
----------------------------------------
Top Expressed Genes:
1. Fos : max = 1.368
2. Sox2 : max = 1.331
3. Egr1 : max = 0.432
4. Dusp6 : max = 0.389
5. Spry2 : max = 0.182

### Sheet: SF21_human
FGF8 Signaling and Related Genes Analysis - Human
============================================================
Total genes analyzed: 10
Genes found: 8
Genes not found: 2
Genes by Category:
----------------------------------------
FGF8 Ligand (1 genes):
✓ FGF8
FGF8 Downstream Genes (5 genes):
✓ DUSP6
✓ SOX2
✓ EGR1
✓ SNAI1
✓ FOS
Engrailed Genes (2 genes):
✗ EN1
✗ EN2
Sprouty Genes (2 genes):
✓ SPRY1
✓ SPRY2
----------------------------------------
Correlations with FGF8:
SPRY2 : r = 0.9589
SOX2 : r = 0.9486
FOS : r = 0.9463
EGR1 : r = 0.9428
DUSP6 : r = 0.9347
SPRY1 : r = 0.8730
SNAI1 : r = 0.7524
============================================================
Analysis parameters:
Percentile clip: 0.93
Smoothing sigma: 1.0
Bin size: 40
Min gene count: 15

### Sheet: SF22_mouse
BMP Signaling Pathway Components - MOUSE
============================================================
Total genes analyzed: 30
Genes found: 27
Genes not found: 3
Genes with expression >0.1: 20
Ligands (3 genes):
✓ Bmp2 (max: 0.052)
✓ Bmp4 (max: 0.128)
✓ Bmp7 (max: 0.131)
Receptors (5 genes):
✓ Bmpr1a (max: 0.352)
✓ Bmpr1b (max: 0.212)
✓ Bmpr2 (max: 0.219)
✓ Acvr2a (max: 0.103)
✓ Acvr2b (max: 0.603)
Antagonists/Modulators (11 genes):
✓ Chrd (max: 0.016)
✓ Nog (max: 0.023)
✓ Bambi (max: 0.455)
✓ Twsg1 (max: 0.230)
✓ Tsku (max: 0.034)
✓ Grem1 (max: 0.055)
✗ Grem2
✗ Bmper
✓ Chrdl1 (max: 0.147)
✗ Chrdl2
✓ Fst (max: 0.165)
Intracellular Effectors (4 genes):
✓ Smad1 (max: 0.299)
✓ Smad5 (max: 0.262)
✓ Smad9 (max: 0.024)
✓ Smad4 (max: 0.371)
Downstream Targets (6 genes):
✓ Id1 (max: 1.531)
✓ Id2 (max: 1.545)
✓ Id3 (max: 2.581)
✓ Msx1 (max: 0.374)
✓ Msx2 (max: 0.102)
✓ Tbx5 (max: 0.371)
Counter-Marker (1 genes):
✓ Vax2 (max: 0.613)
----------------------------------------
Top Expressed BMP Genes:
1. Id3 : max = 2.581
2. Id2 : max = 1.545
3. Id1 : max = 1.531
4. Vax2 : max = 0.613
5. Acvr2b : max = 0.603
6. Bambi : max = 0.455
7. Msx1 : max = 0.374
8. Smad4 : max = 0.371
9. Tbx5 : max = 0.359
10. Bmpr1a : max = 0.352

### Sheet: SF22_human
BMP Signaling Pathway Components Analysis - Human
============================================================
Total genes analyzed: 30
Genes found: 29
Genes not found: 1
Genes by Category:
----------------------------------------
Ligands (3 genes):
✓ BMP2
✓ BMP4
✓ BMP7
Receptors (5 genes):
✓ BMPR1A
✓ BMPR1B
✓ BMPR2
✓ ACVR2A
✓ ACVR2B
Antagonists/Modulators (11 genes):
✓ CHRD
✓ NOG
✓ BAMBI
✓ TWSG1
✓ TSKU
✓ GREM1
✓ GREM2
✓ BMPER
✓ CHRDL1
✗ CHRDL2
✓ FST
Intracellular Effectors (4 genes):
✓ SMAD1
✓ SMAD5
✓ SMAD9
✓ SMAD4
Downstream Targets (6 genes):
✓ ID1
✓ ID2
✓ ID3
✓ MSX1
✓ MSX2
✓ TBX5
Counter-Marker (1 genes):
✓ VAX2
============================================================
Analysis parameters:
Percentile clip: 0.93
Smoothing sigma: 1.0
Bin size: 40
Min gene count: 15
